# Context-Dependent Metabolic Adaptation in Microbial Communities: From Monocultures to Complex Ecological Interactions

**DOI:** 10.1101/2025.10.22.683057

**Authors:** Anna G. Burrichter, Johannes Zimmermann, Chen Meng, Christina Ludwig, Christoph Kaleta, Bärbel Stecher

## Abstract

Microbial communities perform myriad functions in various environments, including the mammalian gut. These functions are largely based on the metabolic activity of microbial communities, which arises from the individual members’ contributions and their interactions. However, microbial functions and interactions are often inferred from simplified systems such as pure or pairwise cultures. Larger communities, in particular, are mainly analysed by metagenomics and the activity is deduced from the genetic potential of their community members. Although these approaches allow detailed insights into compositions, pairwise interactions and potential functions, they neglect the complexities of microbial communities, as evident in higher-order relationships, competition outcomes and the regulatory influence of environmental factors and other community members. Here, we study a mouse gut community along a gradient of complexity - from monocultures, to in vitro communities, to the mouse gut, to probe how bacteria adapt metabolically to their biotic and abiotic environments. Using metaproteomics to analyze realized bacterial niches and metabolic modeling to infer community interactions, we found that bacteria substantially modify their carbon source usage, biosynthetic activities, and protein allocation when grown in communities versus isolation. Furthermore, communities themselves adapted to their growth environment, changing in functionality as well as in the metabolic network between members. Host-associated communities isolated from the mouse gut invested in resource acquisition and utilized a broader spectrum of carbon sources, resulting in a large increase of predicted interactions between them. Our findings demonstrate the remarkable adaptability of microbes and microbial communities across environmental contexts. This underscores the critical need to study microbiomes under near-natural conditions and incorporate context-specific data into functional analyses.
