## Supplemental Table S2 for "Context-Dependent Metabolic Adaptation in Microbial Communities: From Monocultures to Complex Ecological Interactions"

### Sheet: Tabelle1
label on plot	locus_tag	Discovery?	P value	Mean of rank_single_1	Mean of rank_comm_1	Difference	SE of difference	t ratio	df	q value	species	refseq annotation	koeggNOG	log_q
Flavonifractor plautii YL31
methylmalonyl-CoA mutase	I5Q84_01935	Yes	1e-06	809.7	120	689.7	14.58	47.32	4	2.4e-05	F. plautii YL31	methylmalonyl-CoA mutase family protein	methylmalonyl-CoA mutase, N-terminal domain [EC:5.4.99.2]	10.6375
methylmalonyl-CoA mutase	I5Q84_01940	Yes	1.1e-05	615.3	97.67	517.7	19.07	27.15	4	6.8e-05	F. plautii YL31	cobalamin B12-binding domain-containing protein	methylmalonyl-CoA mutase, C-terminal domain [EC:5.4.99.2]	9.596
methylmalonyl-CoA epimerase	I5Q84_01950	Yes	5e-06	484.3	47.33	437	13.35	32.73	4	4.1e-05	F. plautii YL31	methylmalonyl-CoA epimerase	methylmalonyl-CoAethylmalonyl-CoA epimerase [EC:5.1.99.1]	10.1019
propionyl-CoA carboxylase	I5Q84_01955	Yes	1e-06	485.7	42.33	443.3	9.304	47.65	4	2.4e-05	F. plautii YL31	methylmalonyl-CoA carboxyltransferase	propionyl-CoA carboxylase beta chain [EC:6.4.1.3 2.1.3.15]	10.6375
methylmalonyl-CoA decarboxylase	I5Q84_01970	Yes	1e-06	383	23.33	359.7	8.028	44.8	4	2.4e-05	F. plautii YL31	acetyl-CoA carboxylase biotin carboxyl carrier protein subunit	glutaconyl-CoAmethylmalonyl-CoA decarboxylase subunit gamma	10.6375
succinyl-CoA:acetate CoA-transferase	I5Q84_01980	Yes	2e-06	1013	184	829	20.31	40.81	4	2.4e-05	F. plautii YL31	succinate CoA transferase	succinyl-CoA:acetate CoA-transferase [EC:2.8.3.18]	10.6375
Enterocloster clostridioformis YL32
butyryl-CoA dehydrogenase	I5Q83_03225	Yes	3e-06	802.7	142.7	660	17.39	37.94	4	1.3e-05	E. clostridioformis YL32	acyl-CoA dehydrogenase	butyryl-CoA dehydrogenase [EC:1.3.8.1]	11.2506
3-hydroxybutyryl-CoA dehydrogenase	I5Q83_03230	Yes	0.0001	1202	182.7	1019	65.5	15.56	4	0.000131	E. clostridioformis YL32	3-hydroxybutyryl-CoA dehydrogenase	3-hydroxybutyryl-CoA dehydrogenase [EC:1.1.1.157]	8.94031
2.3.1.9	I5Q83_03240	Yes	<0.000001	514.3	65.67	448.7	4.714	95.18	4	2e-06	E. clostridioformis YL32	acetyl-CoA C-acetyltransferase	acetyl-CoA C-acetyltransferase [EC:2.3.1.9]	13.1224
4-hydroxybutyrate CoA-transferase	I5Q83_03295	Yes	<0.000001	849.7	99.33	750.3	11.6	64.68	4	4e-06	E. clostridioformis YL32	acetyl-CoA hydrolase/transferase family protein	4-hydroxybutyrate CoA-transferase [EC:2.8.3.-]	12.4292
4-hydroxybutyrate CoA-transferase	I5Q83_03300	Yes	<0.000001	758.7	87	671.7	5.044	133.2	4	1e-06	E. clostridioformis YL32	acetyl-CoA hydrolase/transferase family protein	4-hydroxybutyrate CoA-transferase [EC:2.8.3.-]	13.8155
4.2.1.120 / 5.3.3.3	I5Q83_03305	Yes	<0.000001	491.7	28.67	463	7.951	58.23	4	5e-06	E. clostridioformis YL32	4-hydroxyphenylacetate 3-hydroxylase family protein	4-hydroxybutyryl-CoA dehydratase / vinylacetyl-CoA-Delta-isomerase [EC:4.2.1.120 5.3.3.3]	12.2061
4-hydroxybutyrate dehydrogenase	I5Q83_03310	Yes	2e-06	1341	149	1192	27.05	44.08	4	8e-06	E. clostridioformis YL32	4-hydroxybutyrate dehydrogenase	4-hydroxybutyrate dehydrogenase [EC:1.1.1.61]	11.7361
1.2.1.76	I5Q83_03315	Yes	<0.000001	601	36.67	564.3	6.227	90.62	4	2e-06	E. clostridioformis YL32	aldehyde dehydrogenase family protein	succinate-semialdehyde dehydrogenase [EC:1.2.1.76]	13.1224
L-cysteine desulfidase	I5Q83_19950	Yes	<0.000001	350.3	84.67	265.7	4.422	60.08	4	5e-06	E. clostridioformis YL32	serine dehydratase subunit alpha family protein	L-cysteine desulfidase [EC:4.4.1.28]	12.2061
L-cysteine desulfidase	I5Q83_27725	Yes	<0.000001	296.7	56.33	240.3	2.357	102	4	2e-06	E. clostridioformis YL32	serine dehydratase subunit alpha family protein	L-cysteine desulfidase [EC:4.4.1.28]	13.1224
Muribaculum intestinale YL27
hexosaminidase	I5Q90_01190	Yes	3e-06	305.3	13.67	291.7	7.76	37.58	4	2.2e-05	M. intestinale YL27	family 20 glycosylhydrolase	hexosaminidase [EC:3.2.1.52]	10.7245
rhamnosidase	I5Q90_05760	Yes	0.000962	893.3	195	698.3	21.67	32.22	2	0.001375	M. intestinale YL27	glycogen debranching enzyme family protein	alpha-L-rhamnosidase [EC:3.2.1.40]	6.5893
amylase	I5Q90_05770	Yes	<0.000001	472.7	65.33	407.3	7.454	54.65	4	1.2e-05	M. intestinale YL27	polysaccharide deacetylase family protein	alpha-amylase [EC:3.2.1.1]	11.3306
SusC	I5Q90_07635	Yes	<0.000001	543	100.7	442.3	7.242	61.08	4	1e-05	M. intestinale YL27	SusCRagA family TonB-linked outer membrane protein	TonB-dependent starch-binding outer membrane protein SusC	11.5129
Bacteroides caecimuris I48
glucuronate isomerase	I5Q79_00510	Yes	2e-06	658.7	177	481.7	11.61	41.49	4	3e-05	B. caecimuris I48	glucuronate isomerase	glucuronate isomerase [EC:5.3.1.12]	10.4143
glucosidase	I5Q79_07420	Yes	<0.000001	520.3	192	328.3	2.261	145.2	4	4e-06	B. caecimuris I48	glycoside hydrolase family 97 protein	glucan 1,4-alpha-glucosidase [EC:3.2.1.3]	12.4292
SusC	I5Q79_07450	No	0.268425	405.7	8	397.7	309.7	1.284	4	0.15336	B. caecimuris I48	TonB-dependent receptor	TonB-dependent starch-binding outer membrane protein SusC	1.87497
mannosidase	I5Q79_08165	Yes	4e-06	1385	211.3	1174	32.56	36.06	4	4.2e-05	B. caecimuris I48	glycoside hydrolase family 76 protein	mannan endo-1,6-alpha-mannosidase [EC:3.2.1.101]	10.0778
SusD	I5Q79_08180	Yes	2e-06	988	101.3	886.7	20.4	43.47	4	2.7e-05	B. caecimuris I48	RagBSusD family nutrient uptake outer membrane protein	starch-binding outer membrane protein, SusDRagB family	10.5197
SusC	I5Q79_08185	Yes	<0.000001	1017	102.7	914.3	11.54	79.25	4	1e-05	B. caecimuris I48	TonB-dependent receptor	TonB-dependent starch-binding outer membrane protein SusC	11.5129
SusC	I5Q79_08665	Yes	<0.000001	1535	154	1381	10.35	133.4	3	2.3e-05	B. caecimuris I48	SusCRagA family TonB-linked outer membrane protein	TonB-dependent starch-binding outer membrane protein SusC	10.68
SusD	I5Q79_08670	Yes	<0.000001	1533	169.3	1364	6.926	196.9	3	1.5e-05	B. caecimuris I48	RagBSusD family nutrient uptake outer membrane protein	starch-binding outer membrane protein, SusDRagB family	11.1075
SusD	I5Q79_10470	Yes	9e-06	1217	255	961.7	34.03	28.26	4	6.2e-05	B. caecimuris I48	RagBSusD family nutrient uptake outer membrane protein	starch-binding outer membrane protein, SusDRagB family	9.68838
mannosidase	I5Q79_10485	Yes	0.006004	885	260	625	117.5	5.32	4	0.00547	B. caecimuris I48	alpha-1%2C6-mannanase	mannan endo-1,6-alpha-mannosidase [EC:3.2.1.101]	5.20848
SusD	I5Q79_12300	Yes	0.000105	1000	249	751.3	48.96	15.34	4	0.000317	B. caecimuris I48	RagBSusD family nutrient uptake outer membrane protein	starch-binding outer membrane protein, SusDRagB family	8.05661
SusC	I5Q79_12305	Yes	4.3e-05	690.7	181.7	509	26.4	19.28	4	0.000174	B. caecimuris I48	TonB-dependent receptor	TonB-dependent starch-binding outer membrane protein SusC	8.65645
Blautia coccoides YL58
2.3.1.169 CODH/ACS	I5Q86_21630	Yes	4.3e-05	53.33	15.33	38	1.972	19.27	4	0.000109	B. coccoides YL58	CO dehydrogenaseCO-methylating acetyl-CoA synthase complex subunit beta	acetyl-CoA synthase [EC:2.3.1.169]	9.12416
2.3.1.169 CODH/ACS	I5Q86_21635	Yes	7e-06	49	16.67	32.33	1.054	30.67	4	2.8e-05	B. coccoides YL58	acetyl-CoA decarbonylasesynthase complex subunit delta	acetyl-CoA decarbonylasesynthase, CODHACS complex subunit delta [EC:2.1.1.245]	10.4833
2.3.1.169 CODH/ACS	I5Q86_21640	Yes	0.004639	36.33	23	13.33	2.333	5.714	4	0.004341	B. coccoides YL58	acetyl-CoA decarbonylasesynthase complex subunit gamma	acetyl-CoA decarbonylasesynthase, CODHACS complex subunit gamma [EC:2.1.1.245]	5.43965
1.17.1.9 formate dehydrogenase	I5Q86_03035	Yes	1.3e-05	673	273.7	399.3	15.41	25.92	4	4.5e-05	B. coccoides YL58	DUF1667 domain-containing protein	formate dehydrogenase major subunit [EC:1.17.1.9]	10.0088
1.17.1.9 formate dehydrogenase	I5Q86_06130	Yes	3.8e-05	1017	411.3	606	30.46	19.9	4	0.000101	B. coccoides YL58	FAD-dependent oxidoreductase	formate dehydrogenase (NADP+) beta subunit [EC:1.17.1.10]	9.20039
histidine ammonia-lyase	I5Q86_15835	Yes	<0.000001	151.7	43.67	108	1.491	72.45	4	4e-06	B. coccoides YL58	histidine ammonia-lyase	histidine ammonia-lyase [EC:4.3.1.3]	12.4292
1.17.1.9 formate dehydrogenase	I5Q86_20645	Yes	<0.000001	234.7	103	131.7	2.603	50.57	4	8e-06	B. coccoides YL58	formate dehydrogenase subunit alpha	formate dehydrogenase (NADP+) alpha subunit [EC:1.17.1.10]	11.7361
