## Supplemental Table S5 for "Context-Dependent Metabolic Adaptation in Microbial Communities: From Monocultures to Complex Ecological Interactions"

### Sheet: all (Table S2)
locus tag	KoeggNOG protein annotation
Enterocloster clostridioformis YL32 chemotaxis and motility
I5Q83_03360	flagellar protein FliS
I5Q83_03365	flagellar hook-associated protein 2
I5Q83_03370	methyl-accepting chemotaxis protein I, serine sensor receptor
I5Q83_03375	flagellin
I5Q83_03385	flagellar brake protein
I5Q83_03405	flagellar biosynthesis protein
I5Q83_03420	flagella synthesis protein FlgN
I5Q83_03425	flagellar hook-associated protein 1 FlgK
I5Q83_03430	flagellar hook-associated protein 3 FlgL
I5Q83_03440	flagellar assembly factor FliW
I5Q83_03475	two-component system, chemotaxis family, chemotaxis protein CheV
I5Q83_03480	chemotaxis protein CheD
I5Q83_03485	chemotaxis protein CheC
I5Q83_03535	flagellar motor switch protein FliN/FliY
I5Q83_03545	two-component system, chemotaxis family, chemotaxis protein CheY
I5Q83_03550	flagellar motor switch protein FliM
I5Q83_03555	chemotaxis protein MotB
I5Q83_03560	chemotaxis protein MotA
I5Q83_03565	flagellar protein FlbD
I5Q83_03570	flagellar hook protein FlgE
I5Q83_03580	flagellar basal-body rod modification protein FlgD
I5Q83_03595	flagellum-specific ATP synthase
I5Q83_03605	flagellar motor switch protein FliG
I5Q83_03610	flagellar M-ring protein FliF
I5Q83_03630	methyl-accepting chemotaxis protein I, serine sensor receptor
I5Q83_03640	two-component system, chemotaxis family, sensor kinase CheA
I5Q83_03645	purine-binding chemotaxis protein CheW
I5Q83_03650	chemotaxis protein methyltransferase CheR
I5Q83_03655	two-component system, chemotaxis family, protein-glutamate methylesterase/glutaminase
I5Q83_03715	flagellin
I5Q83_03725	two-component system, sensor histidine kinase and response regulator
I5Q83_03730	histidine phosphotransfer protein HptB
I5Q83_03735	putative two-component system response regulator
Bacteroides caecimuris I48 polysaccharide utilisation
I5Q79_RS08890	I48_endo-1,4-beta-xylanase
I5Q79_RS16935	I48_endo-1,4-beta-xylanase
I5Q79_RS16520	I48_DUF4980 domain-containing protein (inulinase)
Flavonifractor plautii YL31 lysine utilisation
I5Q84_RS06645	3-keto-5-aminohexanoate_cleavage_enzyme
I5Q84_RS06650	L-erythro-35-diaminohexanoate_dehydrogenase
I5Q84_RS06655	L-lysine_23-aminomutase
I5Q84_RS06660	D-lysine_56-aminomutase_alpha_subunit
I5Q84_RS06665	D-lysine_56-aminomutase_beta_subunit
Clostridium innocuum I46 proteases
I5Q87_08830	I46_M42 family peptidase
I5Q87_08835	I46_M42 family metallopeptidase
I5Q87_08840	I46_M81 family metallopeptidase
I5Q87_08845	I46_M3 family oligoendopeptidase
