## Supplemental Table S6 for "Context-Dependent Metabolic Adaptation in Microbial Communities: From Monocultures to Complex Ecological Interactions"

### Sheet: mono aam
# Metabolite usage by OMM12 species. -1 indicates uptake and 1 indicates production of a metabolite
Metabolite	Category	ID	ID2	KB1	YL2	KB18	YL27	YL31	YL32	YL44	YL45	I46	I48	I49	YL58	Comment
Acetate	FA	cpd00029	ac	0	1	0	0	0	1	0	-1	0	1	0	1
Propionate	FA	cpd00141	ppa	0	0	0	1	0	0	1	0	0	0	0	0
Butyrate	FA	cpd00211	but	0	0	0	0	1	1	0	0	1	0	0	0
L-Lactate		cpd00159	lac_L													MS-based data does not discriminate D- and L-lactate
D-Lactate		cpd00221	lac_D
Lactate (D/L)	OA	cpd00159/cpd00221	lac_D/lac_L	1	1	1	0	1	0	0	1	1	0	1	1
Succinate	OA	cpd00036	succ	0	0	1	1	0	0	1	1	0	1	1	1
																generell: für die Aminosäuren: auf die Daten zum Abbau würde ich mich schon verlassen, die Werte 0 und 1 würde ich mit Vorsicht behandeln - Aminosäuren können ja auch aus dem Abbau von Peptiden entstehen was die Modelle dann nicht vorhersagen.
Alanine	AA	cpd00035	ala_L	0	0	0	1	1	0	0	0	0	1	0	-1
Arginine	AA	cpd00051	arg_L	-1	0	0	1	0	0	0	0	0	1	-1	0
Asparagine	AA	cpd00132	asn_L	0	0	0	0	1	0	0	0	-1	0	0	0 (-1)
Aspartic acid	AA	cpd00041	asp_L	0	0	0	0	0	0	0	-1	1	1	0	0
glutamic acid	AA	cpd00023	glu_L	0	-1	-1	1	1	0	0	0	0	1	0	0
glutamine	AA	cpd00053	gln_L	0	0	0	0	-1	0	0	0	0	1	0	0
histidine	AA	cpd00119	his_L	0	-1	0	1	0	0	0	-1	0	1	0	0 (-1)
isoleucine/leucine	AA	cpd00322/cpd00107	ile_L/leu_L	-1	-1	0	1	1	1	-1	0	0	0	0	1	MS-based data does not discriminate isoleucine and leucine
lysine	AA	cpd00039	lys_L	0	0	0	0	-1	0	0	0	0	0	0	0
Methionine	AA	cpd00060	met_L	-1	-1	0	1	0	-1	0	0	0	1	0	0
Phenylalanine	AA	cpd00066	phe_L	-1	-1	0	1	0	0	0	0	-1	1	0	0
Proline	AA	cpd00129	pro_L	0	0	0	1	0	-1	0	-1	0	1	0	0
Serine	AA	cpd00054	ser_L	-1	0	0	0	-1	0	0	0	0	1	0	0
Threonine	AA	cpd00161	thr_L	1	-1	-1	0	-1	0	0	0	0	1	-1	1
Tryptophane	AA	cpd00065	trp_L	-1	-1	0	1	1	1	0	0	0	0	-1	1
Tyrosine	AA	cpd00069	tyr_L	1	0	0	1	0	0	0	-1	-1	0	0	0
Valine	AA	cpd00156	val_L	-1	0	0	-1	1	1	0	1	-1	0	-1	1
Cysteine	AA	cpd00084	cys_L	0	1	0	-1	0	-1	0	0	0	0	0	1
Urea	Other	cpd00073	urea	1	0	0	0	1	0	0	1	0	0	1	0
Hypoxanthine	Other	cpd00226	hxan	0	0	0	0	0	-1	0	0	0	0	0	-1
Trehalose	CH	cpd00794	tre	-1	0	-1	0	0	0	0	0	-1	0	0	-1
Glucose	CH	cpd00027	glc_D	-1	-1	-1	-1	-1	-1	-1	-1	-1	-1	-1	-1
data from: https://doi.org/10.1038/s41396-021-01153-z

### Sheet: vitro_vivo_experimental_SCFA
	AAM_Blank			M10_Blank			OMM12_AAM			OMM12_M10			OMM12_vivo
Acetic acid	0.98965	0.86535	0.855375	0.649665	1.50042	1.28872	8.57853	9.1676	11.8483	9.727	10.2652	9.0427	14.1979	15.6127	10.4553	10.6933	11.1525
Propionic acid	0	0	0	0	0	0	0.17507	0.388385	0.260605	3.52142	3.80829	4.32398	2.45118	2.80376	1.8975	2.1632	2.27394
Butyric acid	0.031355	0.021585	0.025365	0.019295	0.036295	0.02948	1.66658	3.55433	2.06163	3.47053	3.34634	4.04033	0.492834	0.77625	0.576445	0.447058	0.441672
Lactic acid	0.685635	0.39651	0.625055	0.481935	0.708355	0.5476	5.4619	4.17781	6.68647	1.70118	1.67867	1.80596	0.392551	0.132787	0.210809	0.222873	0.142228
data from: https://doi.org/10.1038/s41467-023-40372-0
This dataset contains no blank for the in vivo samples, therefore direct concentrations were used.
AAM = AF and M10 = APF

### Sheet: vitro_vivo_experimental_AA
	AAM_Blank			M10_Blank			OMM12_AAM			OMM12_M10			OMM12_vivo
replicate	1	2	3	1	2	3	1	2	3	1	2	3	1	2	3	4	5
Serine	167200	177100	294000	193500	191100	331700	7293	8360	13560	15140	28430	25250	11970	10280	8331	10310	9358
Arginine	34030000	27840000	99100000	38330000	39720000	73430000	336700	460300	1683000	477400	1495000	1916000	2076000	1512000	1585000	2098000	6556000
Glutamine	10880000	9845000	22770000	8507000	9224000	19070000	7631000	224600	14490000	155700	397500	336700	221700	201900	216600	304900	287100
Glutamic acid	2558000	2531000	4129000	3247000	3453000	3715000	2351000	2451000	4107000	2534000	4250000	4569000	3622000	2264000	3182000	2825000	3027000
Histidine	1396000	1140000	1590000	1232000	1397000	1421000	N/A	N/A	N/A	N/A	N/A	N/A	200400	156100	163300	200200	159700
Isoleucine/Leucine	4545000	4515000	4440000	4721000	4016000	3504000	4425000	4248000	4515000	4677000	4443000	3771000	996300	795400	929900	979100	950200
Lysine	10920000	9876000	22820000	8551000	9283000	19120000	7639000	227000	14510000	156500	403600	341700	383800	216300	212000	275800	269100
Methionine	324300	240800	477300	204400	206600	339600	227600	273300	392700	249400	397300	411400	144300	75410	129700	146200	130800
Phenylalanine	6292000	6183000	7228000	6506000	6830000	7348000	6772000	6769000	8501000	6396000	9406000	7433000	278300	196400	255100	304900	259700
Proline	495800	417100	1019000	804400	720500	1495000	777200	938500	1922000	1929000	3651000	3671000	2487000	2019000	2476000	2636000	2594000
Threonine	261700	251900	546900	282300	273900	539700	352800	365200	725200	420300	791300	780600	45380	32960	27310	32680	31030
Tryptophane	2182000	1936000	1258000	1927000	1922000	1001000	2173000	2381000	1363000	1553000	1523000	895700	73600	30560	55000	54860	73300
Valine	2520000	2543000	2114000	4149000	2925000	2778000	2117000	1770000	2046000	4192000	2794000	2779000	226300	214100	204700	177200	228500
Alanine	41210	41850	71670	47330	47870	49360	16200	32890	26480	66240	146900	63820	33490	14590	28540	33400	30240
Tyrosine	617900	594300	1167000	528700	473500	824400	740800	799600	1480000	521300	1023000	885700	50070	34680	45160	48250	47720
Aspartic acid	403500	322400	508200	523200	562800	620700	427400	451500	714700	N/A	753500	N/A	50940	42070	46150	34950	40240
Asparagine	536100	441100	759600	576100	633900	808900	159100	236100	305900	N/A	93900	N/A	N/A	N/A	N/A	N/A	N/A
data from: https://doi.org/10.1038/s41467-023-40372-0
This dataset contains no blank for the in vivo samples, therefore direct peak area measurements were used.
AAM = AF and M10 = APF

### Sheet: vitro_vivo_simulated
	sim_omm12_af	sim_omm12_apf	sim_omm12_vivo
Acetate	14.4186	11.9791	16.2106
Propionate	0.485126	2.92793	0.164567
Butyrate	0.00158432	0.0131253	0.00952072
Lactate	1.13389	0.0459146	-0.0262615
	sim_OMM12_aam	sim_OMM12_m10	sim_OMM12_mouse
Serine	-1.54815	-2.79332	-4.06918
Arginine	-0.128613	-0.131756	-0.133735
Glutamine	0.102176	0.260765	-0.080866
Glutamic acid	-0.458812	-1.94401	-0.625888
Histidine	-0.106642	-0.0452911	-0.0470957
Lysine	-0.179122	-0.167932	0.106081
Methionine	-0.146117	-0.717595	-0.262132
Phenylalanine	-0.097432	-0.0921285	-0.0946547
Proline	-0.0898631	-0.0343594	0.00881608
Threonine	-0.471199	-2.64563	-0.299209
Tryptophane	-0.0301189	-0.0283653	-0.0291936
Valine	-0.152428	-0.019242	-0.102423
Alanine	0.0878831	2.08423	0.179598
Tyrosine	-0.062248	-0.06408	-0.0637607
Aspartic acid	-0.837408	-2.3759	-1.92375
Asparagine	-0.101049	-0.107102	-0.0996294
Isoleucine/Leucine	-0.4001	-0.169036	-0.268152
