## Supplemental Table S7 for "Context-Dependent Metabolic Adaptation in Microbial Communities: From Monocultures to Complex Ecological Interactions"

### Sheet: network_fluxes_af_named
name	formula	charge	compound	sim_step	prod	cons	prod.flux	cons.flux
Glycine	C2H5NO2	0	cpd00033	3	YL45-AAM_all	KB1-AAM_all	643.687	-43.1858
Glycine	C2H5NO2	0	cpd00033	3	YL45-AAM_all	YL27-AAM_all	643.687	-44.3897
Glycine	C2H5NO2	0	cpd00033	3	YL45-AAM_all	YL31-AAM_all	643.687	-32.7148
Glycine	C2H5NO2	0	cpd00033	3	YL45-AAM_all	YL32-AAM_all	643.687	-0.167099
Glycine	C2H5NO2	0	cpd00033	3	YL45-AAM_all	YL44-AAM_all	643.687	-0.0107316
Glycine	C2H5NO2	0	cpd00033	3	YL45-AAM_all	I46-AAM_all	643.687	-10.0949
Glycine	C2H5NO2	0	cpd00033	3	YL45-AAM_all	I48-AAM_all	643.687	-0.0693096
Glycine	C2H5NO2	0	cpd00033	3	YL45-AAM_all	YL58-AAM_all	643.687	-3249.92
L-Glutamine	C5H10N2O3	0	cpd00053	3	YL27-AAM_all	KB1-AAM_all	455.837	-50.481
L-Glutamine	C5H10N2O3	0	cpd00053	3	YL27-AAM_all	YL31-AAM_all	455.837	-37.8052
L-Glutamine	C5H10N2O3	0	cpd00053	3	YL27-AAM_all	YL32-AAM_all	455.837	-0.00319788
L-Glutamine	C5H10N2O3	0	cpd00053	3	YL27-AAM_all	YL44-AAM_all	455.837	-0.00496051
L-Glutamine	C5H10N2O3	0	cpd00053	3	YL27-AAM_all	YL45-AAM_all	455.837	-18.6222
L-Glutamine	C5H10N2O3	0	cpd00053	3	YL27-AAM_all	I48-AAM_all	455.837	-0.0343138
L-Glutamine	C5H10N2O3	0	cpd00053	3	YL27-AAM_all	YL58-AAM_all	455.837	-210.9
Galactose	C6H12O6	0	cpd00108	3	YL31-AAM_all	YL27-AAM_all	19.9089	-57.9057
L-Valine	C5H11NO2	0	cpd00156	3	YL31-AAM_all	KB1-AAM_all	0.0289001	-26.4918
L-Valine	C5H11NO2	0	cpd00156	3	YL31-AAM_all	YL27-AAM_all	0.0289001	-15.4603
L-Valine	C5H11NO2	0	cpd00156	3	YL31-AAM_all	YL45-AAM_all	0.0289001	-6.50766
L-Valine	C5H11NO2	0	cpd00156	3	YL31-AAM_all	I46-AAM_all	0.0289001	-8.00347
L-Valine	C5H11NO2	0	cpd00156	3	YL31-AAM_all	YL58-AAM_all	0.0289001	-145.891
H+	H	1	cpd00067	3	KB1-AAM_all	I46-AAM_all	3375.71	-84.6424
H+	H	1	cpd00067	3	YL27-AAM_all	I46-AAM_all	1159.99	-84.6424
H+	H	1	cpd00067	3	YL31-AAM_all	I46-AAM_all	1626.84	-84.6424
H+	H	1	cpd00067	3	YL44-AAM_all	I46-AAM_all	0.757581	-84.6424
H+	H	1	cpd00067	3	YL45-AAM_all	I46-AAM_all	553.681	-84.6424
H+	H	1	cpd00067	3	I48-AAM_all	I46-AAM_all	5.2051	-84.6424
Uracil	C4H4N2O2	0	cpd00092	3	YL31-AAM_all	YL32-AAM_all	6.92167	-0.00693302
Uracil	C4H4N2O2	0	cpd00092	3	YL31-AAM_all	YL45-AAM_all	6.92167	-5.06935
Uracil	C4H4N2O2	0	cpd00092	3	YL31-AAM_all	I46-AAM_all	6.92167	-2.81692
Uracil	C4H4N2O2	0	cpd00092	3	YL31-AAM_all	I48-AAM_all	6.92167	-0.0352033
Uracil	C4H4N2O2	0	cpd00092	3	YL31-AAM_all	YL58-AAM_all	6.92167	-171.623
L-Alanine	C3H7NO2	0	cpd00035	3	YL31-AAM_all	YL27-AAM_all	58.5498	-46.3502
L-Alanine	C3H7NO2	0	cpd00035	3	YL44-AAM_all	YL27-AAM_all	0.356252	-46.3502
L-Alanine	C3H7NO2	0	cpd00035	3	YL45-AAM_all	YL27-AAM_all	249.867	-46.3502
L-Alanine	C3H7NO2	0	cpd00035	3	YL58-AAM_all	YL27-AAM_all	0.2296	-46.3502
L-Alanine	C3H7NO2	0	cpd00035	3	YL31-AAM_all	YL32-AAM_all	58.5498	-0.00327639
L-Alanine	C3H7NO2	0	cpd00035	3	YL44-AAM_all	YL32-AAM_all	0.356252	-0.00327639
L-Alanine	C3H7NO2	0	cpd00035	3	YL45-AAM_all	YL32-AAM_all	249.867	-0.00327639
L-Alanine	C3H7NO2	0	cpd00035	3	YL58-AAM_all	YL32-AAM_all	0.2296	-0.00327639
L-Alanine	C3H7NO2	0	cpd00035	3	YL31-AAM_all	I46-AAM_all	58.5498	-12.0486
L-Alanine	C3H7NO2	0	cpd00035	3	YL44-AAM_all	I46-AAM_all	0.356252	-12.0486
L-Alanine	C3H7NO2	0	cpd00035	3	YL45-AAM_all	I46-AAM_all	249.867	-12.0486
L-Alanine	C3H7NO2	0	cpd00035	3	YL58-AAM_all	I46-AAM_all	0.2296	-12.0486
L-Alanine	C3H7NO2	0	cpd00035	3	YL31-AAM_all	I48-AAM_all	58.5498	-0.0595165
L-Alanine	C3H7NO2	0	cpd00035	3	YL44-AAM_all	I48-AAM_all	0.356252	-0.0595165
L-Alanine	C3H7NO2	0	cpd00035	3	YL45-AAM_all	I48-AAM_all	249.867	-0.0595165
L-Alanine	C3H7NO2	0	cpd00035	3	YL58-AAM_all	I48-AAM_all	0.2296	-0.0595165
Acetate	C2H3O2	-1	cpd00029	3	KB1-AAM_all	I46-AAM_all	1975.72	-19.0089
Acetate	C2H3O2	-1	cpd00029	3	YL27-AAM_all	I46-AAM_all	717.109	-19.0089
Acetate	C2H3O2	-1	cpd00029	3	YL31-AAM_all	I46-AAM_all	1678.63	-19.0089
Acetate	C2H3O2	-1	cpd00029	3	YL32-AAM_all	I46-AAM_all	0.310957	-19.0089
Acetate	C2H3O2	-1	cpd00029	3	YL44-AAM_all	I46-AAM_all	0.000539497	-19.0089
Acetate	C2H3O2	-1	cpd00029	3	YL45-AAM_all	I46-AAM_all	596.748	-19.0089
Acetate	C2H3O2	-1	cpd00029	3	I48-AAM_all	I46-AAM_all	2.31983	-19.0089
Acetate	C2H3O2	-1	cpd00029	3	YL58-AAM_all	I46-AAM_all	13620.7	-19.0089
Ethanol	C2H6O	0	cpd00363	3	I46-AAM_all	YL31-AAM_all	1833.97	-38.6444
Ethanol	C2H6O	0	cpd00363	3	I48-AAM_all	YL31-AAM_all	0.00186217	-38.6444
Ethanol	C2H6O	0	cpd00363	3	I46-AAM_all	YL32-AAM_all	1833.97	-0.0566566
Ethanol	C2H6O	0	cpd00363	3	I48-AAM_all	YL32-AAM_all	0.00186217	-0.0566566
Fumarate	C4H2O4	-2	cpd00106	3	KB1-AAM_all	YL27-AAM_all	6.901	-6.49313
Fumarate	C4H2O4	-2	cpd00106	3	YL31-AAM_all	YL27-AAM_all	6.05588	-6.49313
Fumarate	C4H2O4	-2	cpd00106	3	YL32-AAM_all	YL27-AAM_all	0.00043922	-6.49313
Fumarate	C4H2O4	-2	cpd00106	3	YL45-AAM_all	YL27-AAM_all	416.053	-6.49313
Fumarate	C4H2O4	-2	cpd00106	3	I46-AAM_all	YL27-AAM_all	1.62177	-6.49313
Fumarate	C4H2O4	-2	cpd00106	3	I48-AAM_all	YL27-AAM_all	0.34128	-6.49313
Fumarate	C4H2O4	-2	cpd00106	3	YL58-AAM_all	YL27-AAM_all	0.060483	-6.49313
Glycerol	C3H8O3	0	cpd00100	3	KB1-AAM_all	YL27-AAM_all	1.93397	-0.022285
Glycerol	C3H8O3	0	cpd00100	3	I48-AAM_all	YL27-AAM_all	0.00351159	-0.022285
Glycerol	C3H8O3	0	cpd00100	3	KB1-AAM_all	YL32-AAM_all	1.93397	-0.0011729
Glycerol	C3H8O3	0	cpd00100	3	I48-AAM_all	YL32-AAM_all	0.00351159	-0.0011729
L-Lactate	C3H5O3	-1	cpd00159	3	KB1-AAM_all	YL27-AAM_all	1489.69	-24.1059
Acetaldehyde	C2H4O	0	cpd00071	3	YL27-AAM_all	YL31-AAM_all	0.263398	-0.00539525
Acetaldehyde	C2H4O	0	cpd00071	3	YL27-AAM_all	YL32-AAM_all	0.263398	-0.000149868
Acetaldehyde	C2H4O	0	cpd00071	3	YL27-AAM_all	I46-AAM_all	0.263398	-0.00164855
Acetaldehyde	C2H4O	0	cpd00071	3	YL27-AAM_all	I48-AAM_all	0.263398	-0.000974142
Acetaldehyde	C2H4O	0	cpd00071	3	YL27-AAM_all	YL58-AAM_all	0.263398	-0.0301235
D-Glyceraldehyde	C3H6O3	0	cpd00448	3	YL45-AAM_all	YL27-AAM_all	333.615	-3.78492
D-Glyceraldehyde	C3H6O3	0	cpd00448	3	YL45-AAM_all	YL31-AAM_all	333.615	-7.27102
D-Glyceraldehyde	C3H6O3	0	cpd00448	3	YL45-AAM_all	YL32-AAM_all	333.615	-0.00477648
D-Glyceraldehyde	C3H6O3	0	cpd00448	3	YL45-AAM_all	I46-AAM_all	333.615	-2.19127
D-Glyceraldehyde	C3H6O3	0	cpd00448	3	YL45-AAM_all	I48-AAM_all	333.615	-0.354432
D-Glyceraldehyde	C3H6O3	0	cpd00448	3	YL45-AAM_all	YL58-AAM_all	333.615	-40.0404
H2S	HS	-1	cpd00239	3	KB1-AAM_all	YL31-AAM_all	0.743579	-2.57979
H2S	HS	-1	cpd00239	3	YL27-AAM_all	YL31-AAM_all	571.707	-2.57979
H2S	HS	-1	cpd00239	3	YL44-AAM_all	YL31-AAM_all	0.0054828	-2.57979
H2S	HS	-1	cpd00239	3	YL45-AAM_all	YL31-AAM_all	278.981	-2.57979
Methanethiol	CH4S	0	cpd00324	3	YL27-AAM_all	KB1-AAM_all	11.7171	-0.732146
Methanethiol	CH4S	0	cpd00324	3	YL45-AAM_all	KB1-AAM_all	652.517	-0.732146
Methanethiol	CH4S	0	cpd00324	3	I46-AAM_all	KB1-AAM_all	83.7067	-0.732146
Methanethiol	CH4S	0	cpd00324	3	I48-AAM_all	KB1-AAM_all	0.0395031	-0.732146
Methanethiol	CH4S	0	cpd00324	3	YL27-AAM_all	YL31-AAM_all	11.7171	-0.0612667
Methanethiol	CH4S	0	cpd00324	3	YL45-AAM_all	YL31-AAM_all	652.517	-0.0612667
Methanethiol	CH4S	0	cpd00324	3	I46-AAM_all	YL31-AAM_all	83.7067	-0.0612667
Methanethiol	CH4S	0	cpd00324	3	I48-AAM_all	YL31-AAM_all	0.0395031	-0.0612667
Adenosine	C10H13N5O4	0	cpd00182	3	YL44-AAM_all	KB1-AAM_all	0.000154303	-8.93582e-06
Adenosine	C10H13N5O4	0	cpd00182	3	YL44-AAM_all	YL27-AAM_all	0.000154303	-4.58866e-06
Adenosine	C10H13N5O4	0	cpd00182	3	YL44-AAM_all	YL31-AAM_all	0.000154303	-8.81506e-06
Adenosine	C10H13N5O4	0	cpd00182	3	YL44-AAM_all	I48-AAM_all	0.000154303	-3.13961e-06
D-Mannitol	C6H14O6	0	cpd00314	3	I48-AAM_all	YL27-AAM_all	2.03326	-0.0606278
Urea	CH4N2O	0	cpd00073	3	YL31-AAM_all	YL27-AAM_all	0.755686	-13.9326
Urea	CH4N2O	0	cpd00073	3	YL45-AAM_all	YL27-AAM_all	0.127877	-13.9326
Urea	CH4N2O	0	cpd00073	3	YL58-AAM_all	YL27-AAM_all	4.21077	-13.9326
Formate	CHO2	-1	cpd00047	3	YL44-AAM_all	YL27-AAM_all	0.547371	-3.01144
Formate	CHO2	-1	cpd00047	3	I48-AAM_all	YL27-AAM_all	2.33715	-3.01144

### Sheet: network_fluxes_apf_named
name	formula	charge	compound	sim_step	prod	cons	prod.flux	cons.flux
Glycine	C2H5NO2	0	cpd00033	3	YL45-M10_all	KB1-M10_all	140.443	-0.134827
Glycine	C2H5NO2	0	cpd00033	3	YL45-M10_all	YL31-M10_all	140.443	-21.0921
Glycine	C2H5NO2	0	cpd00033	3	YL45-M10_all	YL32-M10_all	140.443	-0.00421656
Glycine	C2H5NO2	0	cpd00033	3	YL45-M10_all	I46-M10_all	140.443	-2.70969
Glycine	C2H5NO2	0	cpd00033	3	YL45-M10_all	YL58-M10_all	140.443	-91.7914
L-Glutamine	C5H10N2O3	0	cpd00053	3	YL58-M10_all	YL31-M10_all	529.124	-24.6576
L-Glutamine	C5H10N2O3	0	cpd00053	3	YL58-M10_all	YL32-M10_all	529.124	-0.00469916
L-Glutamine	C5H10N2O3	0	cpd00053	3	YL58-M10_all	YL44-M10_all	529.124	-0.00591228
L-Glutamine	C5H10N2O3	0	cpd00053	3	YL58-M10_all	YL45-M10_all	529.124	-4.86427
L-Glutamine	C5H10N2O3	0	cpd00053	3	YL58-M10_all	I46-M10_all	529.124	-3.82795
L-Glutamine	C5H10N2O3	0	cpd00053	3	YL58-M10_all	I48-M10_all	529.124	-96.8881
Galactose	C6H12O6	0	cpd00108	3	YL31-M10_all	I48-M10_all	12.531	-578.255
Maltose	C12H22O11	0	cpd00179	3	I48-M10_all	YL32-M10_all	87.6058	-0.0033262
Maltose	C12H22O11	0	cpd00179	3	I48-M10_all	YL58-M10_all	87.6058	-4.59075
H+	H	1	cpd00067	3	KB1-M10_all	YL32-M10_all	8.93402	-0.436755
H+	H	1	cpd00067	3	YL31-M10_all	YL32-M10_all	1132.36	-0.436755
H+	H	1	cpd00067	3	YL44-M10_all	YL32-M10_all	0.453862	-0.436755
H+	H	1	cpd00067	3	I48-M10_all	YL32-M10_all	18811.3	-0.436755
H+	H	1	cpd00067	3	YL58-M10_all	YL32-M10_all	5389.27	-0.436755
H+	H	1	cpd00067	3	KB1-M10_all	YL45-M10_all	8.93402	-48.3818
H+	H	1	cpd00067	3	YL31-M10_all	YL45-M10_all	1132.36	-48.3818
H+	H	1	cpd00067	3	YL44-M10_all	YL45-M10_all	0.453862	-48.3818
H+	H	1	cpd00067	3	I48-M10_all	YL45-M10_all	18811.3	-48.3818
H+	H	1	cpd00067	3	YL58-M10_all	YL45-M10_all	5389.27	-48.3818
H+	H	1	cpd00067	3	KB1-M10_all	I46-M10_all	8.93402	-8.14119
H+	H	1	cpd00067	3	YL31-M10_all	I46-M10_all	1132.36	-8.14119
H+	H	1	cpd00067	3	YL44-M10_all	I46-M10_all	0.453862	-8.14119
H+	H	1	cpd00067	3	I48-M10_all	I46-M10_all	18811.3	-8.14119
H+	H	1	cpd00067	3	YL58-M10_all	I46-M10_all	5389.27	-8.14119
L-Malate	C4H4O5	-2	cpd00130	3	YL44-M10_all	I48-M10_all	0.0158678	-0.219439
L-Malate	C4H4O5	-2	cpd00130	3	I46-M10_all	I48-M10_all	0.120049	-0.219439
L-Malate	C4H4O5	-2	cpd00130	3	YL44-M10_all	YL58-M10_all	0.0158678	-0.0142785
L-Malate	C4H4O5	-2	cpd00130	3	I46-M10_all	YL58-M10_all	0.120049	-0.0142785
L-Alanine	C3H7NO2	0	cpd00035	3	YL44-M10_all	YL32-M10_all	0.0128911	-0.00284371
L-Alanine	C3H7NO2	0	cpd00035	3	YL45-M10_all	YL32-M10_all	234.646	-0.00284371
L-Alanine	C3H7NO2	0	cpd00035	3	I48-M10_all	YL32-M10_all	2212.98	-0.00284371
L-Alanine	C3H7NO2	0	cpd00035	3	YL58-M10_all	YL32-M10_all	739.415	-0.00284371
Acetate	C2H3O2	-1	cpd00029	3	KB1-M10_all	I46-M10_all	1.61811	-8.3567
Acetate	C2H3O2	-1	cpd00029	3	YL31-M10_all	I46-M10_all	1378.93	-8.3567
Acetate	C2H3O2	-1	cpd00029	3	YL32-M10_all	I46-M10_all	0.464873	-8.3567
Acetate	C2H3O2	-1	cpd00029	3	YL44-M10_all	I46-M10_all	0.00033265	-8.3567
Acetate	C2H3O2	-1	cpd00029	3	YL45-M10_all	I46-M10_all	349.516	-8.3567
Acetate	C2H3O2	-1	cpd00029	3	I48-M10_all	I46-M10_all	7925.91	-8.3567
Acetate	C2H3O2	-1	cpd00029	3	YL58-M10_all	I46-M10_all	4754.48	-8.3567
Ethanol	C2H6O	0	cpd00363	3	I46-M10_all	YL31-M10_all	183.484	-2.69153
Ethanol	C2H6O	0	cpd00363	3	I48-M10_all	YL31-M10_all	2.96767	-2.69153
Fumarate	C4H2O4	-2	cpd00106	3	KB1-M10_all	I48-M10_all	0.0217319	-12.4893
Fumarate	C4H2O4	-2	cpd00106	3	YL32-M10_all	I48-M10_all	0.000658481	-12.4893
Fumarate	C4H2O4	-2	cpd00106	3	YL45-M10_all	I48-M10_all	279.274	-12.4893
Fumarate	C4H2O4	-2	cpd00106	3	I46-M10_all	I48-M10_all	0.272388	-12.4893
Fumarate	C4H2O4	-2	cpd00106	3	YL58-M10_all	I48-M10_all	14.8921	-12.4893
Glycerol	C3H8O3	0	cpd00100	3	KB1-M10_all	I48-M10_all	1.2674	-0.361344
Succinate	C4H4O4	-2	cpd00036	3	KB1-M10_all	YL31-M10_all	0.00362045	-5.24938
Succinate	C4H4O4	-2	cpd00036	3	YL45-M10_all	YL31-M10_all	0.302839	-5.24938
Succinate	C4H4O4	-2	cpd00036	3	I46-M10_all	YL31-M10_all	0.140077	-5.24938
Succinate	C4H4O4	-2	cpd00036	3	I48-M10_all	YL31-M10_all	3884.72	-5.24938
Succinate	C4H4O4	-2	cpd00036	3	YL58-M10_all	YL31-M10_all	4.93729	-5.24938
Succinate	C4H4O4	-2	cpd00036	3	KB1-M10_all	YL32-M10_all	0.00362045	-0.000517256
Succinate	C4H4O4	-2	cpd00036	3	YL45-M10_all	YL32-M10_all	0.302839	-0.000517256
Succinate	C4H4O4	-2	cpd00036	3	I46-M10_all	YL32-M10_all	0.140077	-0.000517256
Succinate	C4H4O4	-2	cpd00036	3	I48-M10_all	YL32-M10_all	3884.72	-0.000517256
Succinate	C4H4O4	-2	cpd00036	3	YL58-M10_all	YL32-M10_all	4.93729	-0.000517256
D-Glyceraldehyde	C3H6O3	0	cpd00448	3	YL45-M10_all	YL31-M10_all	103.548	-3.5496
D-Glyceraldehyde	C3H6O3	0	cpd00448	3	YL45-M10_all	YL32-M10_all	103.548	-0.00891735
D-Glyceraldehyde	C3H6O3	0	cpd00448	3	YL45-M10_all	YL44-M10_all	103.548	-0.386147
D-Glyceraldehyde	C3H6O3	0	cpd00448	3	YL45-M10_all	I46-M10_all	103.548	-0.462992
D-Glyceraldehyde	C3H6O3	0	cpd00448	3	YL45-M10_all	I48-M10_all	103.548	-29.0142
D-Glyceraldehyde	C3H6O3	0	cpd00448	3	YL45-M10_all	YL58-M10_all	103.548	-14.8929
H2S	HS	-1	cpd00239	3	KB1-M10_all	YL31-M10_all	0.0648552	-2.19117
H2S	HS	-1	cpd00239	3	YL44-M10_all	YL31-M10_all	9.5142e-05	-2.19117
H2S	HS	-1	cpd00239	3	YL45-M10_all	YL31-M10_all	373.028	-2.19117
H2S	HS	-1	cpd00239	3	I46-M10_all	YL31-M10_all	1.75025	-2.19117
H2S	HS	-1	cpd00239	3	I48-M10_all	YL31-M10_all	1662.25	-2.19117
Adenosine	C10H13N5O4	0	cpd00182	3	YL44-M10_all	YL31-M10_all	9.5142e-05	-3.31741e-06
Adenosine	C10H13N5O4	0	cpd00182	3	YL44-M10_all	I48-M10_all	9.5142e-05	-2.71162e-05
Propionate	C3H5O2	-1	cpd00141	3	YL44-M10_all	I46-M10_all	0.072539	-0.052235
Propionate	C3H5O2	-1	cpd00141	3	I48-M10_all	I46-M10_all	2586.47	-0.052235
Propionate	C3H5O2	-1	cpd00141	3	YL58-M10_all	I46-M10_all	1507.37	-0.052235

### Sheet: network_fluxes_mouse_named
name	formula	charge	compound	sim_step	prod	cons	prod.flux	cons.flux
H2O	H2O	0	cpd00001	3	YL44-mouse_all	KB1-mouse_all	0.0888705	-0.0108104
H2O	H2O	0	cpd00001	3	YL44-mouse_all	YL31-mouse_all	0.0888705	-29.0032
H2O	H2O	0	cpd00001	3	YL44-mouse_all	YL32-mouse_all	0.0888705	-0.771872
H2O	H2O	0	cpd00001	3	YL44-mouse_all	YL45-mouse_all	0.0888705	-488.277
H2O	H2O	0	cpd00001	3	YL44-mouse_all	I46-mouse_all	0.0888705	-64.2622
H2O	H2O	0	cpd00001	3	YL44-mouse_all	I48-mouse_all	0.0888705	-5790.98
H2O	H2O	0	cpd00001	3	YL44-mouse_all	I49-mouse_all	0.0888705	-4.72506
H2O	H2O	0	cpd00001	3	YL44-mouse_all	YL58-mouse_all	0.0888705	-533.317
Glycine	C2H5NO2	0	cpd00033	3	YL45-mouse_all	KB1-mouse_all	124.371	-0.00343834
Glycine	C2H5NO2	0	cpd00033	3	I48-mouse_all	KB1-mouse_all	733.922	-0.00343834
Glycine	C2H5NO2	0	cpd00033	3	YL58-mouse_all	KB1-mouse_all	595.603	-0.00343834
Glycine	C2H5NO2	0	cpd00033	3	YL45-mouse_all	YL27-mouse_all	124.371	-14.2789
Glycine	C2H5NO2	0	cpd00033	3	I48-mouse_all	YL27-mouse_all	733.922	-14.2789
Glycine	C2H5NO2	0	cpd00033	3	YL58-mouse_all	YL27-mouse_all	595.603	-14.2789
Glycine	C2H5NO2	0	cpd00033	3	YL45-mouse_all	YL31-mouse_all	124.371	-0.986361
Glycine	C2H5NO2	0	cpd00033	3	I48-mouse_all	YL31-mouse_all	733.922	-0.986361
Glycine	C2H5NO2	0	cpd00033	3	YL58-mouse_all	YL31-mouse_all	595.603	-0.986361
Glycine	C2H5NO2	0	cpd00033	3	YL45-mouse_all	YL32-mouse_all	124.371	-0.019633
Glycine	C2H5NO2	0	cpd00033	3	I48-mouse_all	YL32-mouse_all	733.922	-0.019633
Glycine	C2H5NO2	0	cpd00033	3	YL58-mouse_all	YL32-mouse_all	595.603	-0.019633
Glycine	C2H5NO2	0	cpd00033	3	YL45-mouse_all	YL44-mouse_all	124.371	-0.00529897
Glycine	C2H5NO2	0	cpd00033	3	I48-mouse_all	YL44-mouse_all	733.922	-0.00529897
Glycine	C2H5NO2	0	cpd00033	3	YL58-mouse_all	YL44-mouse_all	595.603	-0.00529897
Glycine	C2H5NO2	0	cpd00033	3	YL45-mouse_all	I46-mouse_all	124.371	-4.64542
Glycine	C2H5NO2	0	cpd00033	3	I48-mouse_all	I46-mouse_all	733.922	-4.64542
Glycine	C2H5NO2	0	cpd00033	3	YL58-mouse_all	I46-mouse_all	595.603	-4.64542
Glycine	C2H5NO2	0	cpd00033	3	YL45-mouse_all	I49-mouse_all	124.371	-0.130782
Glycine	C2H5NO2	0	cpd00033	3	I48-mouse_all	I49-mouse_all	733.922	-0.130782
Glycine	C2H5NO2	0	cpd00033	3	YL58-mouse_all	I49-mouse_all	595.603	-0.130782
L-Lysine	C6H15N2O2	1	cpd00039	3	I48-mouse_all	KB1-mouse_all	421.006	-0.00245869
L-Lysine	C6H15N2O2	1	cpd00039	3	I48-mouse_all	YL27-mouse_all	421.006	-7.55005
L-Lysine	C6H15N2O2	1	cpd00039	3	I48-mouse_all	YL31-mouse_all	421.006	-0.832166
L-Lysine	C6H15N2O2	1	cpd00039	3	I48-mouse_all	YL32-mouse_all	421.006	-0.0138351
L-Lysine	C6H15N2O2	1	cpd00039	3	I48-mouse_all	YL44-mouse_all	421.006	-0.00277504
L-Lysine	C6H15N2O2	1	cpd00039	3	I48-mouse_all	YL45-mouse_all	421.006	-3.12102
L-Lysine	C6H15N2O2	1	cpd00039	3	I48-mouse_all	I46-mouse_all	421.006	-3.78739
L-Lysine	C6H15N2O2	1	cpd00039	3	I48-mouse_all	I49-mouse_all	421.006	-0.0912756
L-Lysine	C6H15N2O2	1	cpd00039	3	I48-mouse_all	YL58-mouse_all	421.006	-134.462
Galactose	C6H12O6	0	cpd00108	3	YL44-mouse_all	YL27-mouse_all	0.00249371	-0.173293
Galactose	C6H12O6	0	cpd00108	3	I49-mouse_all	YL27-mouse_all	0.149743	-0.173293
Galactose	C6H12O6	0	cpd00108	3	YL44-mouse_all	I48-mouse_all	0.00249371	-318.713
Galactose	C6H12O6	0	cpd00108	3	I49-mouse_all	I48-mouse_all	0.149743	-318.713
Galactose	C6H12O6	0	cpd00108	3	YL44-mouse_all	YL58-mouse_all	0.00249371	-15.8373
Galactose	C6H12O6	0	cpd00108	3	I49-mouse_all	YL58-mouse_all	0.149743	-15.8373
L-Proline	C5H9NO2	0	cpd00129	3	YL45-mouse_all	KB1-mouse_all	87.454	-0.00122312
L-Proline	C5H9NO2	0	cpd00129	3	YL45-mouse_all	YL27-mouse_all	87.454	-4.86353
L-Proline	C5H9NO2	0	cpd00129	3	YL45-mouse_all	YL31-mouse_all	87.454	-0.413976
L-Proline	C5H9NO2	0	cpd00129	3	YL45-mouse_all	YL32-mouse_all	87.454	-0.00688255
L-Proline	C5H9NO2	0	cpd00129	3	YL45-mouse_all	YL44-mouse_all	87.454	-0.0017876
L-Proline	C5H9NO2	0	cpd00129	3	YL45-mouse_all	I46-mouse_all	87.454	-1.88411
L-Proline	C5H9NO2	0	cpd00129	3	YL45-mouse_all	I49-mouse_all	87.454	-0.0454067
L-Proline	C5H9NO2	0	cpd00129	3	YL45-mouse_all	YL58-mouse_all	87.454	-66.8904
Maltose	C12H22O11	0	cpd00179	3	I48-mouse_all	YL27-mouse_all	48.6306	-0.366508
Maltose	C12H22O11	0	cpd00179	3	I48-mouse_all	YL32-mouse_all	48.6306	-0.0274499
Maltose	C12H22O11	0	cpd00179	3	I48-mouse_all	I49-mouse_all	48.6306	-0.0152712
Maltose	C12H22O11	0	cpd00179	3	I48-mouse_all	YL58-mouse_all	48.6306	-5.46707
L-Malate	C4H4O5	-2	cpd00130	3	YL45-mouse_all	KB1-mouse_all	34.6606	-0.00186913
L-Malate	C4H4O5	-2	cpd00130	3	YL45-mouse_all	YL31-mouse_all	34.6606	-0.0419972
L-Malate	C4H4O5	-2	cpd00130	3	YL45-mouse_all	I49-mouse_all	34.6606	-0.0139991
L-Malate	C4H4O5	-2	cpd00130	3	YL45-mouse_all	YL58-mouse_all	34.6606	-4.98367
L-Alanine	C3H7NO2	0	cpd00035	3	YL44-mouse_all	YL31-mouse_all	0.0243855	-1.07131
L-Alanine	C3H7NO2	0	cpd00035	3	YL45-mouse_all	YL31-mouse_all	547.191	-1.07131
L-Alanine	C3H7NO2	0	cpd00035	3	I49-mouse_all	YL31-mouse_all	3.79118	-1.07131
L-Alanine	C3H7NO2	0	cpd00035	3	YL44-mouse_all	YL32-mouse_all	0.0243855	-0.0115056
L-Alanine	C3H7NO2	0	cpd00035	3	YL45-mouse_all	YL32-mouse_all	547.191	-0.0115056
L-Alanine	C3H7NO2	0	cpd00035	3	I49-mouse_all	YL32-mouse_all	3.79118	-0.0115056
L-Alanine	C3H7NO2	0	cpd00035	3	YL44-mouse_all	I48-mouse_all	0.0243855	-121.644
L-Alanine	C3H7NO2	0	cpd00035	3	YL45-mouse_all	I48-mouse_all	547.191	-121.644
L-Alanine	C3H7NO2	0	cpd00035	3	I49-mouse_all	I48-mouse_all	3.79118	-121.644
L-Alanine	C3H7NO2	0	cpd00035	3	YL44-mouse_all	YL58-mouse_all	0.0243855	-192.429
L-Alanine	C3H7NO2	0	cpd00035	3	YL45-mouse_all	YL58-mouse_all	547.191	-192.429
L-Alanine	C3H7NO2	0	cpd00035	3	I49-mouse_all	YL58-mouse_all	3.79118	-192.429
L-Serine	C3H7NO3	0	cpd00054	3	YL32-mouse_all	KB1-mouse_all	0.00891406	-0.00251213
L-Serine	C3H7NO3	0	cpd00054	3	YL32-mouse_all	YL27-mouse_all	0.00891406	-6.22622
L-Serine	C3H7NO3	0	cpd00054	3	YL32-mouse_all	YL31-mouse_all	0.00891406	-0.692391
L-Serine	C3H7NO3	0	cpd00054	3	YL32-mouse_all	YL45-mouse_all	0.00891406	-133.848
L-Serine	C3H7NO3	0	cpd00054	3	YL32-mouse_all	I46-mouse_all	0.00891406	-2.99499
L-Serine	C3H7NO3	0	cpd00054	3	YL32-mouse_all	I48-mouse_all	0.00891406	-2357.8
L-Serine	C3H7NO3	0	cpd00054	3	YL32-mouse_all	I49-mouse_all	0.00891406	-0.0734341
L-Serine	C3H7NO3	0	cpd00054	3	YL32-mouse_all	YL58-mouse_all	0.00891406	-3489.39
Acetate	C2H3O2	-1	cpd00029	3	KB1-mouse_all	I46-mouse_all	0.15618	-15.3318
Acetate	C2H3O2	-1	cpd00029	3	YL27-mouse_all	I46-mouse_all	406.071	-15.3318
Acetate	C2H3O2	-1	cpd00029	3	YL32-mouse_all	I46-mouse_all	1.88387	-15.3318
Acetate	C2H3O2	-1	cpd00029	3	YL44-mouse_all	I46-mouse_all	0.000235105	-15.3318
Acetate	C2H3O2	-1	cpd00029	3	YL45-mouse_all	I46-mouse_all	4.86374	-15.3318
Acetate	C2H3O2	-1	cpd00029	3	I48-mouse_all	I46-mouse_all	7086.72	-15.3318
Acetate	C2H3O2	-1	cpd00029	3	I49-mouse_all	I46-mouse_all	4.52721	-15.3318
Acetate	C2H3O2	-1	cpd00029	3	YL58-mouse_all	I46-mouse_all	12966.4	-15.3318
Ethanol	C2H6O	0	cpd00363	3	YL27-mouse_all	YL31-mouse_all	0.182948	-0.457291
Ethanol	C2H6O	0	cpd00363	3	I46-mouse_all	YL31-mouse_all	466.049	-0.457291
Ethanol	C2H6O	0	cpd00363	3	I48-mouse_all	YL31-mouse_all	1.81507	-0.457291
Fumarate	C4H2O4	-2	cpd00106	3	KB1-mouse_all	YL27-mouse_all	0.00060881	-1.31569
Fumarate	C4H2O4	-2	cpd00106	3	YL32-mouse_all	YL27-mouse_all	0.00266445	-1.31569
Fumarate	C4H2O4	-2	cpd00106	3	I46-mouse_all	YL27-mouse_all	0.729567	-1.31569
Fumarate	C4H2O4	-2	cpd00106	3	I48-mouse_all	YL27-mouse_all	44.3179	-1.31569
Fumarate	C4H2O4	-2	cpd00106	3	KB1-mouse_all	YL31-mouse_all	0.00060881	-0.164461
Fumarate	C4H2O4	-2	cpd00106	3	YL32-mouse_all	YL31-mouse_all	0.00266445	-0.164461
Fumarate	C4H2O4	-2	cpd00106	3	I46-mouse_all	YL31-mouse_all	0.729567	-0.164461
Fumarate	C4H2O4	-2	cpd00106	3	I48-mouse_all	YL31-mouse_all	44.3179	-0.164461
Fumarate	C4H2O4	-2	cpd00106	3	KB1-mouse_all	I49-mouse_all	0.00060881	-0.0548203
Fumarate	C4H2O4	-2	cpd00106	3	YL32-mouse_all	I49-mouse_all	0.00266445	-0.0548203
Fumarate	C4H2O4	-2	cpd00106	3	I46-mouse_all	I49-mouse_all	0.729567	-0.0548203
Fumarate	C4H2O4	-2	cpd00106	3	I48-mouse_all	I49-mouse_all	44.3179	-0.0548203
L-Lactate	C3H5O3	-1	cpd00159	3	YL45-mouse_all	YL58-mouse_all	15.3937	-133.123
Succinate	C4H4O4	-2	cpd00036	3	KB1-mouse_all	YL32-mouse_all	0.000101433	-0.0020928
Succinate	C4H4O4	-2	cpd00036	3	YL27-mouse_all	YL32-mouse_all	334.871	-0.0020928
Succinate	C4H4O4	-2	cpd00036	3	YL31-mouse_all	YL32-mouse_all	11.9261	-0.0020928
Succinate	C4H4O4	-2	cpd00036	3	YL44-mouse_all	YL32-mouse_all	0.00723164	-0.0020928
Succinate	C4H4O4	-2	cpd00036	3	YL45-mouse_all	YL32-mouse_all	389.785	-0.0020928
Succinate	C4H4O4	-2	cpd00036	3	I46-mouse_all	YL32-mouse_all	0.260413	-0.0020928
Succinate	C4H4O4	-2	cpd00036	3	I49-mouse_all	YL32-mouse_all	0.00376555	-0.0020928
Succinate	C4H4O4	-2	cpd00036	3	YL58-mouse_all	YL32-mouse_all	9.24529	-0.0020928
D-Lactate	C3H5O3	-1	cpd00221	3	KB1-mouse_all	YL58-mouse_all	0.096683	-2.11743
D-Lactate	C3H5O3	-1	cpd00221	3	YL44-mouse_all	YL58-mouse_all	0.372286	-2.11743
D-Lactate	C3H5O3	-1	cpd00221	3	YL45-mouse_all	YL58-mouse_all	50.5741	-2.11743
D-Lactate	C3H5O3	-1	cpd00221	3	I49-mouse_all	YL58-mouse_all	3.37132	-2.11743
Ammonium	H4N	1	cpd00013	3	KB1-mouse_all	I46-mouse_all	0.00831694	-4.75549
Ammonium	H4N	1	cpd00013	3	YL27-mouse_all	I46-mouse_all	138.785	-4.75549
Ammonium	H4N	1	cpd00013	3	YL31-mouse_all	I46-mouse_all	18.0794	-4.75549
Ammonium	H4N	1	cpd00013	3	YL32-mouse_all	I46-mouse_all	0.0282237	-4.75549
Ammonium	H4N	1	cpd00013	3	YL45-mouse_all	I46-mouse_all	508.728	-4.75549
Ammonium	H4N	1	cpd00013	3	I48-mouse_all	I46-mouse_all	4222.48	-4.75549
Ammonium	H4N	1	cpd00013	3	I49-mouse_all	I46-mouse_all	0.819605	-4.75549
Ammonium	H4N	1	cpd00013	3	YL58-mouse_all	I46-mouse_all	3116.91	-4.75549
CO2	CO2	0	cpd00011	3	KB1-mouse_all	YL27-mouse_all	0.0220604	-15.8023
CO2	CO2	0	cpd00011	3	YL31-mouse_all	YL27-mouse_all	21.2529	-15.8023
CO2	CO2	0	cpd00011	3	YL32-mouse_all	YL27-mouse_all	0.161573	-15.8023
CO2	CO2	0	cpd00011	3	YL44-mouse_all	YL27-mouse_all	0.0581576	-15.8023
CO2	CO2	0	cpd00011	3	YL45-mouse_all	YL27-mouse_all	608.837	-15.8023
CO2	CO2	0	cpd00011	3	I46-mouse_all	YL27-mouse_all	248.723	-15.8023
CO2	CO2	0	cpd00011	3	I48-mouse_all	YL27-mouse_all	1412.83	-15.8023
CO2	CO2	0	cpd00011	3	I49-mouse_all	YL27-mouse_all	7.67311	-15.8023
CO2	CO2	0	cpd00011	3	YL58-mouse_all	YL27-mouse_all	3237.19	-15.8023
Acetaldehyde	C2H4O	0	cpd00071	3	YL32-mouse_all	I46-mouse_all	0.000570765	-2.27183e-06
Acetaldehyde	C2H4O	0	cpd00071	3	YL32-mouse_all	I48-mouse_all	0.000570765	-5.20248e-05
Acetaldehyde	C2H4O	0	cpd00071	3	YL32-mouse_all	YL58-mouse_all	0.000570765	-1.27222e-05
D-Glyceraldehyde	C3H6O3	0	cpd00448	3	KB1-mouse_all	YL27-mouse_all	0.00017063	-3.02341e-06
D-Glyceraldehyde	C3H6O3	0	cpd00448	3	KB1-mouse_all	YL32-mouse_all	0.00017063	-1.51171e-06
D-Glyceraldehyde	C3H6O3	0	cpd00448	3	KB1-mouse_all	I46-mouse_all	0.00017063	-1.25976e-06
D-Glyceraldehyde	C3H6O3	0	cpd00448	3	KB1-mouse_all	I48-mouse_all	0.00017063	-2.92263e-05
D-Glyceraldehyde	C3H6O3	0	cpd00448	3	KB1-mouse_all	YL58-mouse_all	0.00017063	-4.50992e-05
H2S	HS	-1	cpd00239	3	YL27-mouse_all	KB1-mouse_all	0.182948	-0.00063547
H2S	HS	-1	cpd00239	3	YL44-mouse_all	KB1-mouse_all	0.00207819	-0.00063547
H2S	HS	-1	cpd00239	3	YL45-mouse_all	KB1-mouse_all	341.269	-0.00063547
H2S	HS	-1	cpd00239	3	I48-mouse_all	KB1-mouse_all	56.5796	-0.00063547
H2S	HS	-1	cpd00239	3	I49-mouse_all	KB1-mouse_all	3.63927	-0.00063547
H2S	HS	-1	cpd00239	3	YL58-mouse_all	KB1-mouse_all	247.209	-0.00063547
H2S	HS	-1	cpd00239	3	YL27-mouse_all	YL32-mouse_all	0.182948	-0.00300505
H2S	HS	-1	cpd00239	3	YL44-mouse_all	YL32-mouse_all	0.00207819	-0.00300505
H2S	HS	-1	cpd00239	3	YL45-mouse_all	YL32-mouse_all	341.269	-0.00300505
H2S	HS	-1	cpd00239	3	I48-mouse_all	YL32-mouse_all	56.5796	-0.00300505
H2S	HS	-1	cpd00239	3	I49-mouse_all	YL32-mouse_all	3.63927	-0.00300505
H2S	HS	-1	cpd00239	3	YL58-mouse_all	YL32-mouse_all	247.209	-0.00300505
H2S	HS	-1	cpd00239	3	YL27-mouse_all	I46-mouse_all	0.182948	-0.718471
H2S	HS	-1	cpd00239	3	YL44-mouse_all	I46-mouse_all	0.00207819	-0.718471
H2S	HS	-1	cpd00239	3	YL45-mouse_all	I46-mouse_all	341.269	-0.718471
H2S	HS	-1	cpd00239	3	I48-mouse_all	I46-mouse_all	56.5796	-0.718471
H2S	HS	-1	cpd00239	3	I49-mouse_all	I46-mouse_all	3.63927	-0.718471
H2S	HS	-1	cpd00239	3	YL58-mouse_all	I46-mouse_all	247.209	-0.718471
Propanal	C3H6O	0	cpd00371	3	YL31-mouse_all	KB1-mouse_all	0.0577513	-3.14903e-05
Propanal	C3H6O	0	cpd00371	3	YL31-mouse_all	YL58-mouse_all	0.0577513	-0.0112105
Methanol	CH4O	0	cpd00116	3	KB1-mouse_all	YL32-mouse_all	8.45271e-05	-0.0136405
Methanol	CH4O	0	cpd00116	3	I46-mouse_all	YL32-mouse_all	226.349	-0.0136405
Pyruvate	C3H3O3	-1	cpd00020	3	I46-mouse_all	YL31-mouse_all	710.12	-6.25483
Pyruvate	C3H3O3	-1	cpd00020	3	I46-mouse_all	YL32-mouse_all	710.12	-1.92201
Pyruvate	C3H3O3	-1	cpd00020	3	I46-mouse_all	YL45-mouse_all	710.12	-20.5072
Pyruvate	C3H3O3	-1	cpd00020	3	I46-mouse_all	I49-mouse_all	710.12	-1.66359
Pyruvate	C3H3O3	-1	cpd00020	3	I46-mouse_all	YL58-mouse_all	710.12	-555.012
Melibiose	C12H22O11	0	cpd03198	3	I49-mouse_all	I48-mouse_all	0.199211	-0.0271191
Melibiose	C12H22O11	0	cpd03198	3	I49-mouse_all	YL58-mouse_all	0.199211	-0.0416138
Adenosine	C10H13N5O4	0	cpd00182	3	YL44-mouse_all	YL27-mouse_all	6.7243e-05	-1.24761e-06
Adenosine	C10H13N5O4	0	cpd00182	3	YL44-mouse_all	I48-mouse_all	6.7243e-05	-1.20602e-05
Propionate	C3H5O2	-1	cpd00141	3	YL31-mouse_all	I46-mouse_all	6.2457	-0.749381
Propionate	C3H5O2	-1	cpd00141	3	YL44-mouse_all	I46-mouse_all	6.7243e-05	-0.749381
Propionate	C3H5O2	-1	cpd00141	3	I48-mouse_all	I46-mouse_all	126.398	-0.749381
Propionate	C3H5O2	-1	cpd00141	3	YL58-mouse_all	I46-mouse_all	31.2309	-0.749381
malto-8-ose	C48H82O41	0	cpd90005	3	I48-mouse_all	YL27-mouse_all	24.0622	-0.188722
Amylotriose	C18H32O16	0	cpd01262	3	YL27-mouse_all	I48-mouse_all	7.19459	-0.506203
Urea	CH4N2O	0	cpd00073	3	YL31-mouse_all	YL27-mouse_all	0.0226808	-9.35595
Urea	CH4N2O	0	cpd00073	3	YL45-mouse_all	YL27-mouse_all	0.075438	-9.35595
Urea	CH4N2O	0	cpd00073	3	YL58-mouse_all	YL27-mouse_all	3.68896	-9.35595
Urea	CH4N2O	0	cpd00073	3	YL31-mouse_all	I49-mouse_all	0.0226808	-0.400274
Urea	CH4N2O	0	cpd00073	3	YL45-mouse_all	I49-mouse_all	0.075438	-0.400274
Urea	CH4N2O	0	cpd00073	3	YL58-mouse_all	I49-mouse_all	3.68896	-0.400274
Butyrate	C4H7O2	-1	cpd00211	3	YL31-mouse_all	I46-mouse_all	23.8013	-1.46265e-06
Butyrate	C4H7O2	-1	cpd00211	3	YL32-mouse_all	I46-mouse_all	0.000190255	-1.46265e-06
Sorbitol	C6H14O6	0	cpd00588	3	I49-mouse_all	I48-mouse_all	1.67886	-0.250943
