## Supplemental Table S8 for "Context-Dependent Metabolic Adaptation in Microbial Communities: From Monocultures to Complex Ecological Interactions"

### Sheet: Pyruvat I46
Maus consuming				Maus producing				Maus producing consuming				Maus transport			gapseq reaction number	reaction identifier		flux AF	flux APF	flux mouse
															pyruvate consuming reactions
	sim_OMM12_mouse.mfluxlist..3....j..	rxn			sim_OMM12_mouse.mfluxlist..3....j..	rxn			sim_OMM12_mouse.mfluxlist..3....j..	rxn			sim_OMM12_mouse.mfluxlist..3....j..	rxn	rxn00147	ATP:pyruvate,water phosphotransferase	2.7.9.2	0	0	0
1	0	rxn00147		1	-179.418	rxn01667		1	-2.70216	rxn00849		1	-354.111	rxn05469	rxn00151	ATP:pyruvate,phosphate phosphotransferase	2.7.9.1	0	0	0
2	0	rxn00151		2	-8.32667e-16	rxn02005		2	-10.4837	rxn05938					rxn00154	pyruvate:NAD+ 2-oxidoreductase (CoA-acetylating)	1.2.1.-; 1.2.4.1; 1.8.1.4; 2.3.1.12	-1,16351372980716E-13	0
3	-112.455	rxn00157		3	281.267	rxn05226		3	0	rxn03924					rxn00157	Acetyl-CoA:formate C-acetyltransferase	2.3.1.54	-903.667	0	-112.455
4	0.00951203	rxn01644		4	7.69603	rxn05560									rxn01644	L-Aspartate-4-semialdehyde hydro-lyase	4.2.1.52; 4.3.3.7	-0,0210586713202238	-0,0045058904377946	0.00951203
5	0.104632	rxn03909		5	9.79867	rxn05610									rxn03909	1-Deoxy-D-xylulose-5-phosphate pyruvate-lyase (carboxylating)	2.2.1.7	-0,231645384524842	-0,0495647948157406	0.104632
				6	1.68625	rxn05655									rxn00849	D-Alanine:2-oxoglutarate aminotransferase	2.6.1.21		-0.536201	-2.70216
				7	0	rxn08535									rxn05938	pyruvate ferredoxin oxidoreductase	1.2.7.1	-21.0193	-90.8411	-10.4837
															rxn03924	taurine:pyruvate aminotransferase	2.6.1.77	0	0,743824890423525	0
M10 consuming				M10 producing				M10 producing consuming				M10 transport			pyruvate producing reactions
	sim_OMM12_m10.mfluxlist..3....h..	rxn			sim_OMM12_m10.mfluxlist..3....h..	rxn			sim_OMM12_m10.mfluxlist..3....h..	rxn			sim_OMM12_m10.mfluxlist..3....h..	rxn	rxn00148	ATP:pyruvate 2-O-phosphotransferase	2.7.1.40	634.395	39.9911
1	0	rxn00147		1	-39.9911	rxn00148		1	-0.536201	rxn00849		1	5.91587	rxn05469	rxn00304	GTP:pyruvate 2-O-phosphotransferase	2.7.1.40	2.18536	0.467599
2	0	rxn00151		2	-0.467599	rxn00304		2	-90.8411	rxn05938					rxn00411	CTP:pyruvate 2-O-phosphotransferase	2.7.1.40	114.71	4.71223
3	0	rxn00154		3	-4.71223	rxn00411		3	0.743825	rxn03924					rxn00460	UTP:pyruvate 2-O-phosphotransferase	2.7.1.40	98.23	2.51968
4	0	rxn00157		4	-2.51968	rxn00460									rxn00517	ITP:pyruvate 2-O-phosphotransferase	2.7.1.40	0	18.6912
5	0.00450589	rxn01644		5	-18.6912	rxn00517									rxn00840	dATP:pyruvate 2-O-phosphotransferase	2.7.1.40	0	0
6	0.0495648	rxn03909		6	0	rxn00840									rxn01354	dGTP:pyruvate 2-O-phosphotransferase	2.7.1.40	0	0
				7	0	rxn01354									rxn01667	NTP:pyruvate O2-phosphotransferase	2.7.1.40	0	0	179.418
				8	0	rxn01667									rxn02005	trehalose transport via PEP:Pyr PTS		16.7884	5.13333	8.32667e-16
				9	5.13333	rxn02005									rxn05226	D-glucose transport via PEP:Pyr PTS				281.267
				10	1.69063	rxn05560									rxn05560	D-fructose transport via PEP:Pyr PTS		0	1.69063	7.69603
				11	7.53215	rxn05610									rxn05610	D-mannose transport via PEP:Pyr PTS		21.3752	7.53215	9.79867
				12	1.2962	rxn05655									rxn05655	D-fructose transport via PEP:Pyr PTS		3.67844	1.2962	1.68625
				13	4.22523	rxn08535									rxn08535	Fructose transport via PEP:Pyr PTS (f6p generating) (periplasm)		16.7884	4.22523	0
															pyruvate transport reactions
															rxn05469	pyruvate reversible transport via proton symport		16.7884	5.91587	-354.111
															number of cells in respective community model			17	6	8
AAM consuming				AAM producing				AAM producing consuming				AAM transport			pyruvate flux sum per cell			0.0148649	0.132983	0.0285361
	sim_OMM12_aam.mfluxlist..3....k..	rxn			sim_OMM12_aam.mfluxlist..3....k..	rxn			sim_OMM12_aam.mfluxlist..3....k..	rxn			sim_OMM12_aam.mfluxlist..3....k..	rxn
1	0	rxn00147		1	-634.395	rxn00148		1	-21.0193	rxn05938		1	16.7884	rxn05469
2	0	rxn00151		2	-2.18536	rxn00304		2	0	rxn03924
3	1.16351e-13	rxn00154		3	-114.71	rxn00411
4	-903.667	rxn00157		4	-98.23	rxn00460
5	0.0210587	rxn01644		5	0	rxn00517
6	0.231645	rxn03909		6	0	rxn00840
				7	0	rxn01354
				8	0	rxn01667
				9	16.7884	rxn02005
				10	0	rxn05560
				11	21.3752	rxn05610
				12	3.67844	rxn05655
				13	16.7884	rxn08535
	Maus consuming	Maus producing	Maus Transport
	125.755	479.866	354.111		-1.12266e-12
per cell	15.7194	59.9832	44.2638
	M10 consuming	M10 producing	M10 Transport
	92.1752	86.2593	5.91587		-1.84741e-13
per cell	15.3625	14.3766	0.985978
	AAM consuming	AAM producing	AAM Transport
	924.939	908.151	16.7884
per cell	54.4082	53.4206	0.987553
rxn00157	I5Q87_19535	C. innocuum I46	NA	WP_002610618.1	formate C-acetyltransferase	formate C-acetyltransferase [EC:2.3.1.54]	[C] Pyruvate-formate lyase	7.4533	7.48756	7.47936	7.28362	7.33798	7.28742	7.49328
