## Supplemental Table S9 for "Context-Dependent Metabolic Adaptation in Microbial Communities: From Monocultures to Complex Ecological Interactions"

### Sheet: Tabelle1
locus tag	species	RefSeq protein ID	koeggNOG annotation	AF_1	AF_2	AF_3	APF_1	APF_2	APF_3	mouse_1	mouse_2	mouse_3
I5Q89_02635	E. faecalis KB1	WP_002388267.1	trehalose PTS system EIIBC or EIIBCA component [EC:2.7.1.201]	8.23754	8.33139	8.40855	7.30499	7.39988	7.43704
I5Q87_05740	C. innocuum I46	WP_008819704.1	phosphoenolpyruvate-protein phosphotransferase (PTS system enzyme I) [EC:2.7.3.9]	7.76445	7.78641	7.75723	7.48467	7.56099	7.53627	7.52638	7.37457	7.46249
I5Q87_06245	C. innocuum I46	WP_002607967.1	galactitol PTS system EIIB component [EC:2.7.1.200]				7.64924	7.62544	7.62603	7.69483	7.65755	7.64864
I5Q87_08855	C. innocuum I46	WP_008818311.1	cellobiose PTS system EIIB component [EC:2.7.1.196 2.7.1.205]	7.29248	7.36975					7.95265	7.85853	7.84014
I5Q87_09075	C. innocuum I46	WP_008818278.1	galactitol PTS system EIIB component [EC:2.7.1.200]	7.76545	7.82268	7.83723	7.67024	7.68908	7.73941	7.1586
I5Q87_09085	C. innocuum I46	WP_055200674.1	galactitol PTS system EIIA component [EC:2.7.1.200]	7.48736	7.53003	7.55631	7.29396	7.37468	7.39037	7.1642	7.07207	7.07525
I5Q87_09320	C. innocuum I46	WP_002606974.1	ascorbate PTS system EIIB component [EC:2.7.1.194]	7.59677		7.73869		6.93082	7.14339	7.13363	7.15691	7.05108
I5Q87_09485	C. innocuum I46	WP_065530440.1	galactitol PTS system EIIB component [EC:2.7.1.200]	7.87337	7.82934	7.80847
I5Q87_10600	C. innocuum I46	WP_002606660.1	D-glucosaminate PTS system EIIB component [EC:2.7.1.203]							7.16906	7.04524	7.11727
I5Q87_11865	C. innocuum I46	WP_002606422.1	cellobiose PTS system EIIA component [EC:2.7.1.196 2.7.1.205]			6.7037	6.61416	6.48483
I5Q87_12330	C. innocuum I46	WP_008816363.1	fructose PTS system EIIA component [EC:2.7.1.202]								7.13507	7.18432
I5Q87_12725	C. innocuum I46	WP_008816432.1	D-glucosaminate PTS system EIIB component [EC:2.7.1.203]	7.4679	7.4666	7.49973
I5Q87_12730	C. innocuum I46	WP_009269899.1	mannose PTS system EIIA component [EC:2.7.1.191]	7.25445	7.26371	7.28894
I5Q87_13240	C. innocuum I46	WP_065532314.1	fructoselysine/glucoselysine PTS system EIIB component [EC:2.7.1.-]	7.58378		7.59371
I5Q87_13660	C. innocuum I46	WP_002605998.1	N-acetylgalactosamine PTS system EIIA component [EC:2.7.1.-]	7.71327	7.72358	7.73813	7.47022	7.48978	7.49933	7.2749		7.14411
I5Q87_13675	C. innocuum I46	WP_002605994.1	N-acetylgalactosamine PTS system EIIB component [EC:2.7.1.-]	8.337	8.35009	8.35717	8.07518	8.09555	8.11099	7.61694	7.51905	7.37831
I5Q87_13685	C. innocuum I46	WP_065532265.1	N-acetylgalactosamine PTS system EIID component	8.08167	8.12051	8.16053			7.85503
I5Q87_14950	C. innocuum I46	WP_065532120.1	N-acetylgalactosamine PTS system EIIA component [EC:2.7.1.-]	7.55753	7.68235	7.74723	8.07148	8.14317	8.08764	7.65081	7.49459	7.32828
I5Q87_14955	C. innocuum I46	WP_065532119.1	fructose PTS system EIIB component [EC:2.7.1.202]	7.9476	7.92155	7.93131	8.14545	8.20287	8.24551	7.75047	7.69189	7.68502
I5Q87_15570	C. innocuum I46	WP_065532065.1	cellobiose PTS system EIIB component [EC:2.7.1.196 2.7.1.205]
I5Q87_15580	C. innocuum I46	WP_009587753.1	cellobiose PTS system EIIA component [EC:2.7.1.196 2.7.1.205]
I5Q87_19295	C. innocuum I46	WP_065531660.1	mannose PTS system EIIAB component [EC:2.7.1.191]							8.05408	7.85615	7.97366
I5Q87_19305	C. innocuum I46	WP_002610539.1	mannose PTS system EIID component							7.52656	7.37698	7.42818
			sum PTS components C. innocuum I46	107.723	92.8666	107.718	68.4746	75.5972	77.234	97.6731	89.2386	96.3168
